# The *Vibrio cholerae* MARTX toxin simultaneously induces actin collapse while silencing the inflammatory response to cytoskeletal damage

**DOI:** 10.1101/526616

**Authors:** Patrick J. Woida, Karla J. F. Satchell

## Abstract

Multifunctional autoprocessing repeats-in-toxin (MARTX) toxins are pore-forming toxins that translocate multiple functionally independent effector domains into a target eukaryotic cell. *Vibrio cholerae* colonizes intestinal epithelial cells (IECs) and utilizes a MARTX toxin with three effector domains — an actin cross-linking domain (ACD), a Rho inactivation domain (RID), and an α/β hydrolase domain (ABH) — to suppress innate immunity and enhance colonization. We investigated whether these multiple catalytic enzymes delivered from a single toxin function in a coordinated manner to regulate intestinal innate immunity. Using cultured IECs, we demonstrate that ACD-induced cytoskeletal collapse activated ERK, p38, and JNK mitogen-activated protein kinase (MAPK) signaling to elicit a robust proinflammatory response characterized by production of interleukin-8 (IL-8) and expression of *CXCL8, TNF*, and other proinflammatory genes. However, RID and ABH, which are naturally delivered along with ACD, blocked MAPK activation via Rac1 and thus prevented the ACD-induced inflammation. RID also abolished IL-8 secretion induced by heat-killed bacteria, tumor necrosis factor, and latrunculin A. Thus, MARTX toxins utilize enzymatic multifunctionality to silence the host response to bacterial factors and to the damage it causes. Further, these data show how *V. cholerae* MARTX toxin suppresses intestinal inflammation and contributes to cholera being classically defined as non-inflammatory diarrheal disease.
