## Supplemental Table 1 for "The *Vibrio cholerae* MARTX toxin simultaneously induces actin collapse while silencing the inflammatory response to cytoskeletal damage"

### Sheet: Sheet1
Table S1. Genes differentially regulated in T84 cells by the complete MARTX toxin, Δrtx, or the single gain of function MARTX strains compared to PBS treated cells. Entries shaded in green indicates genes with a least a significant Log2 fold change (increase), entries shaded in red indicates at least a significant -Log2 fold change (decrease).
Gene Symbol	Description	KFV119 WT vs PBS	Δrtx vs PBS	acd::bla vs PBS	rid::bla vs PBS	abh::bla vs PBS
CXCL8	C-X-C motif chemokine ligand 8	0.102013	0.500518	6.17377	0.293933	0.298142
HBEGF	heparin binding EGF like growth factor	0.243137	0.44005	4.724	-0.0508103	0.172136
CXCL2	C-X-C motif chemokine ligand 2	0.531199	0.488272	4.31134	0.89412	0.44714
FOS	FBJ murine osteosarcoma viral oncogene homolog	0.404707	0.15947	4.29458	0.138146	0.182745
CXCL1	C-X-C motif chemokine ligand 1	0.255179	0.328982	4.28606	0.424341	0.171388
ZFP36	ZFP36 ring finger protein	0.840995	0.252809	4.20625	1.33914	0.741866
EGR1	early growth response 1	0.108148	0.185145	4.20491	0.120982	0.152721
GDF15	growth differentiation factor 15	0.959647	0.307056	4.18796	0.906001	0.906024
TNF	tumor necrosis factor	0.165935	0.148106	4.16873	0.376004	0.104988
DUSP5	dual specificity phosphatase 5	-0.098466	0.545964	4.01467	-0.268932	0.0245394
CXCL3	C-X-C motif chemokine ligand 3	0.41935	0.418099	4.00184	0.576993	0.353841
IER3	immediate early response 3	0.299327	0.528818	3.99384	0.584644	1.16729
NR4A1	nuclear receptor subfamily 4 group A member 1	0.235848	0.595342	3.88814	0.0699076	0.444476
EGR3	early growth response 3	-0.0187747	0.154836	3.8393	-0.0730255	0.0089295
SOCS3	suppressor of cytokine signaling 3	-0.0495828	0.520437	3.82226	0.0763532	0.135558
ANKRD37	ankyrin repeat domain 37	0.348872	0.262343	3.77755	0.247128	0.210391
DUSP1	dual specificity phosphatase 12	0.401705	0.590674	3.72122	0.786852	0.354073
LIF	leukemia inhibitory factor	0.162382	0.269978	3.69359	0.0746349	0.0985839
BTG2	BTG family member 2	0.374392	0.0812279	3.69049	0.515652	0.203215
DDIT4	DNA damage inducible transcript 4	0.686158	0.312884	3.69045	0.596828	1.13443
ZC3H12A	zinc finger CCCH-type containing 12A	0.352404	0.128919	3.65992	0.623447	0.290502
CSRNP1	cysteine and serine rich nuclear protein 1	0.0133229	0.530559	3.59402	0.0951085	0.270274
RASD1	RAS, dexamethasone-induced 1	0.00716653	0.0876902	3.54689	0.0128054	0.00799225
ATF3	activating transcription factor 3	0.474822	0.68925	3.44461	0.403065	0.347563
CSF2	colony stimulating factor 2	-0.00441021	0.0769964	3.43518	0.0319775	0.0114153
FOSL1	FOS like antigen 1	-0.490206	0.445031	3.40873	-0.73233	-0.0639438
TNFAIP3	TNF alpha induced protein 3	0.449049	0.735222	3.32912	0.431002	0.514362
KLF6	Kruppel-like factor 6	0.679036	0.630534	3.32808	-0.0118566	0.611163
FOSB	FBJ murine osteosarcoma viral oncogene homolog B	-0.053534	0.203298	3.31412	-0.0692206	0.0545484
DUSP6	dual specificity phosphatase 6	-0.0997348	0.207965	3.30908	-0.0890506	0.091223
KLF10	Kruppel-like factor 10	-0.151583	0.540988	3.27738	0.0490539	0.223907
JUNB	ribonuclease H2 subunit A	0.524551	0.170116	3.24004	1.09616	0.679794
EGR2	early growth response 2	-0.00142466	0.0922379	3.23584	-0.0224635	0.0145023
EPHA2	EPH receptor A2	-0.377508	0.366514	3.20077	-0.456019	-0.113848
JUN	jun proto-oncogene	1.47031	0.97411	3.13757	1.36205	1.01653
CDKN1A	cyclin-dependent kinase inhibitor 1A	0.0129421	0.30553	3.09856	0.0858948	0.105641
ERRFI1	ERBB receptor feedback inhibitor 1	0.126436	0.400167	2.9694	-0.105603	0.156928
PPP1R15A	protein phosphatase 1 regulatory subunit 15A	0.385868	0.817723	2.96153	0.557486	0.59908
DUSP8	dual specificity phosphatase 8	0.207568	0.235355	2.90868	0.290594	0.136576
PLAU	plasminogen activator, urokinase	-0.0832366	0.145128	2.89912	-0.10185	0.142195
TRIB1	tribbles pseudokinase 1	0.0592714	0.391603	2.88696	-0.115374	0.129172
IER2	immediate early response 2	0.061502	0.156999	2.88007	0.308525	0.306484
BCL3	B-cell CLL/lymphoma 3	0.345785	0.292361	2.74125	0.699241	0.25118
ITPKC	inositol-trisphosphate 3-kinase C	-0.00576209	0.102608	2.70504	-0.00341747	0.00745394
PLAUR	plasminogen activator, urokinase receptor	0.0832364	0.317235	2.69166	0.0546416	0.105169
RND1	Rho family GTPase 1	0.189364	0.0880334	2.66607	0.198039	0.081312
PHLDA1	pleckstrin homology like domain family A member 1	-0.0317618	0.32308	2.6504	-0.121232	0.0699554
DUSP2	dual specificity phosphatase 2	-0.220399	0.0553436	2.62967	-0.153011	-0.0797473
RHOB	ras homolog family member B	0.814892	0.217669	2.62895	-0.0162285	0.890101
NFKBIA	NFKB inhibitor alpha	0.680034	0.608496	2.53163	1.20527	0.63389
C8orf4	chromosome 8 open reading frame 4	0.00793162	0.0265977	2.51939	-0.017411	-0.00177169
PLK3	polo like kinase 3	0.0112866	0.128871	2.37511	-0.031517	0.0180938
ARC	activity-regulated cytoskeleton-associated protein	-0.0542954	0.0368741	2.37232	-0.0769349	-0.0234431
GADD45A	growth arrest and DNA damage inducible alpha	0.167139	0.411275	2.36653	0.226357	0.243079
SEMA7A	semaphorin 7A (John Milton Hagen blood group)	-0.0707561	0.160335	2.36629	-0.179559	-0.0436145
PIM3	Pim-3 proto-oncogene, serine/threonine kinase	0.233624	0.299842	2.35079	0.559922	0.330512
CCL20	C-C motif chemokine ligand 20	0.494503	0.590611	2.34226	0.230412	0.466561
ICAM1	intercellular adhesion molecule 1	0.0200972	0.104881	2.33815	0.11102	0.0351241
BBC3	BCL2 binding component 3	0.273991	0.175852	2.33632	0.617347	0.160618
MAFF	v-maf avian musculoaponeurotic fibrosarcoma oncogene homolog F	0.153056	0.305988	2.32739	0.178652	0.21568
CHAC1	ChaC glutathione-specific gamma-glutamylcyclotransferase 1	0.130371	0.166352	2.32309	0.0763052	0.0447171
LOC284454	uncharacterized LOC284454	0.105921	0.259727	2.31414	0.129782	0.0178965
CLCF1	cardiotrophin-like cytokine factor 1	-0.000886026	0.236161	2.27101	-0.048927	0.0878303
CSF1	colony stimulating factor 1	-0.0441028	0.0591506	2.23166	-0.00501342	-0.00638527
MCL1	myeloid cell leukemia 1	-0.11707	0.201409	2.22628	-0.241538	-0.00230244
SPRY4	sprouty RTK signaling antagonist 4	-0.00779886	0.0526326	2.21422	-0.204801	0.0147113
SDC4	syndecan 4	-0.085995	0.143839	2.20868	0.0682764	-0.0193297
N4BP3	NEDD4 binding protein 3	0.0669516	0.0304704	2.20523	0.123711	0.0446121
NR4A2	nuclear receptor subfamily 4 group A member 2	0.517101	0.0206252	2.20041	0.408819	0.286922
KDM6B	lysine demethylase 6B	0.136895	0.178253	2.19473	0.0705619	0.0703103
SLC25A25	solute carrier family 25 member 25	0.200832	0.30322	2.18111	0.258883	0.220171
SPRY2	sprouty RTK signaling antagonist 2	-0.184826	0.200801	2.17636	-0.307172	0.0652394
ARL14	ADP ribosylation factor like GTPase 14	-0.0265072	0.0372962	2.12148	-0.0771594	-0.0207192
TRAF1	TNF receptor associated factor 1	-0.0725815	-0.0264675	2.03358	-0.090787	-0.0735369
NFKBIE	NFKB inhibitor epsilon	-0.0231313	0.117936	2.02297	0.101869	0.037493
KLF2	Kruppel-like factor 2	0.172353	0.0841221	1.99609	0.158939	0.276714
DDIT3	DNA damage inducible transcript 3	0.523288	0.308956	1.99078	0.362646	0.258602
C6orf222	chromosome 6 open reading frame 222	0.712581	0.148912	1.98482	0.428522	0.227167
MAP3K8	mitogen-activated protein kinase kinase kinase 8	0.376291	0.242418	1.97611	0.268749	0.165612
NCOA7	nuclear receptor coactivator 7	0.221824	0.336614	1.96233	0.246748	0.296013
GJB4	gap junction protein beta 4	-0.106902	0.0954116	1.94574	-0.0872558	0.0250133
OVOL1	ovo like zinc finger 1	0.228337	0.0472179	1.94446	0.107098	0.135846
PMAIP1	phorbol-12-myristate-13-acetate-induced protein 1	0.321031	0.319543	1.93625	0.363093	0.193742
PDGFA	platelet derived growth factor subunit A	0.109749	0.0130109	1.90475	0.103804	0.0406116
CD83	CD83 molecule	0.0224505	0.0480626	1.90215	0.0563925	0.00592578
SERPINE1	serpin peptidase inhibitor, clade E (nexin, plasminogen activator inhibitor type 1), member 1	-0.00269864	0.0887594	1.89199	-0.0086416	-0.00866908
ARL5B	ADP ribosylation factor like GTPase 5B	0.260197	0.151179	1.8847	0.00433413	0.152961
SOWAHC	sosondowah ankyrin repeat domain family member C	-0.0766202	0.0614721	1.87985	-0.134947	0.0317345
TRIM15	tripartite motif containing 15	0.0234208	0.151779	1.87839	0.045663	0.0262692
PARD6B	par-6 family cell polarity regulator beta	-0.0604766	0.177582	1.87194	-0.218285	0.0771448
TICAM1	toll like receptor adaptor molecule 1	-0.0022601	0.297441	1.86714	0.121083	0.107753
LDLR	low density lipoprotein receptor	-0.0846627	0.0804053	1.86578	-0.0810991	0.0100401
DUSP10	dual specificity phosphatase 10	0.297036	0.189587	1.86153	0.300367	0.166194
KLF9	Kruppel-like factor 9	0.387197	0.138438	1.85128	0.284995	0.118184
MAFK	v-maf avian musculoaponeurotic fibrosarcoma oncogene homolog K	-0.0658341	0.260218	1.84951	-0.000742936	0.0799131
MIDN	midnolin	-0.138717	0.055506	1.84361	-0.0744426	-0.0655183
IL1A	interleukin 1 alpha	-0.00518684	0.00390787	1.82241	-0.0085866	-0.00759055
ARRDC3	arrestin domain containing 3	0.881343	0.469902	1.79792	0.332437	0.721666
DUSP4	dual specificity phosphatase 4	-0.385804	0.297606	1.79748	-0.386069	-0.0257448
CLDN4	claudin 4	0.0359928	0.224438	1.78951	0.0606892	0.135102
VEGFA	vascular endothelial growth factor A	0.442714	0.429787	1.76838	0.58515	0.331876
HRH1	DEAH-box helicase 8	0.0013821	0.0817578	1.76611	-0.116449	-0.0324291
BCL10	B-cell CLL/lymphoma 10	0.046494	0.16559	1.73744	-0.0912943	0.0485291
PIM1	Pim-1 proto-oncogene, serine/threonine kinase	0.376471	0.435737	1.70609	0.319272	0.386528
MFSD2A	major facilitator superfamily domain containing 2A	-0.0144986	0.0499011	1.68768	-0.105363	-0.01313
GEM	GTP binding protein overexpressed in skeletal muscle	0.474696	0.168511	1.68121	0.570745	0.325492
GJB3	gap junction protein beta 3	-0.397585	0.122669	1.666	-0.290068	-0.0994447
CCNL1	minichromosome maintenance complex component 2	0.385003	0.208692	1.6431	0.11852	0.160042
TNS4	tensin 4	0.161245	0.258743	1.63474	0.0466414	0.116826
PRDM1	PR domain 1	0.107327	0.416462	1.62222	-0.0362709	0.279174
CCRN4L	nocturnin	-0.0270672	0.134826	1.60715	-0.059218	0.0393051
IL33	interleukin 33	-0.0321568	-0.0465632	1.60542	-0.132548	-0.000704574
KLF3	Kruppel-like factor 3 (basic)	0.406451	0.120858	1.60176	0.297918	0.192803
ZNF697	zinc finger protein 697	0.0882968	0.0995297	1.59389	0.0906244	0.056985
CDC42EP2	CDC42 effector protein 2	-0.00783639	0.0200579	1.58631	0.00904471	-0.0185961
FRMD4B	FERM domain containing 4B	0.17689	0.100844	1.58417	0.104104	0.122453
EREG	epiregulin	0.20188	0.252555	1.58269	0.0445389	0.171337
ZC3H12C	zinc finger CCCH-type containing 12C	-0.00977584	0.0702572	1.57388	-0.0989705	0.00966658
LINC00659	long intergenic non-protein coding RNA 659	-0.0159653	0.0216358	1.57266	-0.0217289	-0.00603046
HES1	hes family bHLH transcription factor 1	-0.125089	0.588323	1.5715	0.184046	0.390351
ETV3	ETS variant 3	-0.0255231	0.0549366	1.56743	0.00353868	0.0169156
SHH	sonic hedgehog	-0.063099	0.0760453	1.55761	-0.0149087	0.0202332
MXD1	MAX dimerization protein 1	0.301083	0.220812	1.54224	0.321433	0.195382
NR1D1	nuclear receptor subfamily 1 group D member 1	0.285186	0.22946	1.53364	0.276293	0.183607
MMP1	matrix metallopeptidase 1	-0.0248068	0.0161123	1.5274	-0.0621575	0.0129672
IER5	immediate early response 5	-0.228256	0.0917008	1.52335	-0.0310183	-0.00896291
KIAA0040	KIAA0040	-0.0692282	0.123159	1.52303	-0.223335	-0.0281672
SEMA4B	semaphorin 4B	0.0590851	0.0625296	1.51579	0.121303	-0.00515203
ITPRIP	inositol 1,4,5-trisphosphate receptor interacting protein	0.0406742	0.14215	1.49154	0.00844639	0.0516835
NFKBIZ	NFKB inhibitor zeta	0.785943	0.300933	1.47867	0.752127	0.355352
PHLDA2	pleckstrin homology like domain family A member 2	-0.229574	0.227833	1.47696	0.062778	0.0639647
SLC20A1	solute carrier family 20 member 1	-0.155297	0.109621	1.46813	-0.133193	0.000773038
PDGFB	platelet derived growth factor subunit B	-0.0144258	0.100739	1.43655	-0.00651376	-0.00103462
BMP2	bone morphogenetic protein 2	0.0997658	0.208701	1.4293	0.224175	0.171624
TIPARP	TCDD-inducible poly(ADP-ribose) polymerase	0.362062	0.364584	1.42478	0.279994	0.342246
SKIL	SKI-like proto-oncogene	0.127373	0.065215	1.42118	-0.095551	0.0356458
ADM	adrenomedullin	0.778073	0.728304	1.41024	0.985359	0.721885
SERTAD1	SERTA domain containing 1	-0.256692	-0.0643352	1.39185	-0.229887	-0.11757
GCNT3	glucosaminyl (N-acetyl) transferase 3, mucin type	-0.205539	0.079804	1.37634	-0.200075	-0.0537564
KIAA0226L	KIAA0226-like	0.0519662	0.072436	1.35621	-0.0302404	0.000925455
GADD45B	growth arrest and DNA damage inducible beta	-0.0243451	0.159854	1.33513	-0.00315512	0.0185877
AMOTL2	angiomotin like 2	-0.81052	0.289391	1.33472	-1.00463	-0.224271
NAB2	NGFI-A binding protein 2	-0.007274	0.0956613	1.33271	0.0325757	0.115766
RGS16	regulator of G-protein signaling 16	-0.104033	-0.0264361	1.32092	-0.098649	-0.0363917
RRAD	Ras-related associated with diabetes	-0.00039459	0.00954574	1.31139	0.0139732	0.00739571
AREG	amphiregulin	0.138259	0.0653955	1.30994	0.0492171	0.0817594
SIK1	salt inducible kinase 1	-0.154228	0.300301	1.30967	0.0150497	0.217416
TNFRSF10A	tumor necrosis factor receptor superfamily member 10a	0.0926894	0.152613	1.29556	0.0480503	0.103401
RAB20	RAB20, member RAS oncogene family	0.137418	0.0988498	1.28704	0.107507	0.0624713
LRRC8A	leucine-rich repeat containing 8 family member A	0.0477033	0.048868	1.27312	0.0464885	0.0474828
IRAK2	interleukin 1 receptor associated kinase 2	0.248022	0.205248	1.27196	0.196054	0.190352
NFKBID	NFKB inhibitor delta	0.0223936	-0.0602594	1.26357	-0.00254547	0.00108951
SMOX	spermine oxidase	0.0573854	0.0425231	1.26305	0.137171	0.00544854
ELMSAN1	ELM2 and Myb/SANT-like domain containing 1	-0.0193221	0.188011	1.25713	0.0427939	0.112875
BATF2	basic leucine zipper ATF-like transcription factor 2	-0.132937	0.0881623	1.25553	-0.097644	-0.04184
BIRC3	baculoviral IAP repeat containing 3	0.0816798	0.0745248	1.25003	0.153832	0.0323
SESN2	sestrin 2	0.462941	0.150102	1.24094	0.326963	0.15056
SMIM3	small integral membrane protein 3	-0.0811425	0.155788	1.2397	-0.147999	0.0243718
SERPINB2	serpin peptidase inhibitor, clade B (ovalbumin), member 2	-0.175488	0.0763411	1.23547	-0.164316	-0.00678219
EDN1	endothelin 1	-0.290195	0.666514	1.23257	-0.610663	-0.0187457
JUND	jun D proto-oncogene	0.349038	0.106863	1.22931	0.50576	0.312724
LTB	lymphotoxin beta	-0.0152754	0.000423158	1.22597	0.0157448	0.0119428
ELF3	E74 like ETS transcription factor 3	0.248675	0.313571	1.22569	0.448013	0.302485
PPP1R18	protein phosphatase 1 regulatory subunit 18	0.115078	0.141092	1.22387	0.176084	0.0853943
FAM83G	family with sequence similarity 83 member G	0.0608961	0.104762	1.20389	0.173409	0.0243924
NFIL3	nuclear factor, interleukin 3 regulated	0.62357	0.240071	1.20147	0.474606	0.322213
IL1B	interleukin 1 beta	-0.00173136	0.00771648	1.19784	0.00358243	-0.000587158
SOD2	superoxide dismutase 2, mitochondrial	-0.00792167	-0.0265364	1.1913	-0.0370261	-0.0266816
TOR4A	torsin family 4 member A	0.05174	0.189681	1.18972	0.216528	0.088503
PFKFB3	6-phosphofructo-2-kinase/fructose-2,6-biphosphatase 3	0.104873	0.232672	1.1816	0.12507	0.114457
RNF223	ring finger protein 223	-0.0477531	0.0351879	1.17981	0.108669	0.0391355
B3GNT5	UDP-GlcNAc:betaGal beta-1,3-N-acetylglucosaminyltransferase 5	-0.0875522	-0.0473526	1.17894	-0.208363	-0.0283526
C2CD4A	C2 calcium-dependent domain containing 4A	0.0387479	0.0145912	1.17618	0.0229113	0.00833235
TRAF4	TNF receptor associated factor 4	0.0765993	0.123028	1.17613	0.0235679	0.0412995
RHOV	ras homolog family member V	0.146062	-0.0236496	1.17239	0.511097	0.101038
IRF2BPL	interferon regulatory factor 2 binding protein-like	0.0882642	0.185494	1.16302	0.315689	0.112821
IL23A	interleukin 23 subunit alpha	0.0222624	0.0351453	1.15794	0.0411739	9.8717e-05
SLC38A2	solute carrier family 38 member 2	0.195359	0.0688383	1.14682	0.0710872	0.117559
HAS3	hyaluronan synthase 3	0.0529767	0.0720429	1.14665	-0.0131731	0.0214969
FOXA3	forkhead box A3	0.0296707	0.123671	1.14575	0.120044	0.0653624
PLEC	plectin	-0.0144136	0.265044	1.12777	0.181274	0.115111
PPP1R15B	protein phosphatase 1 regulatory subunit 15B	0.0719653	0.0635834	1.12677	-0.0271524	0.0672926
CLDN3	claudin 3	0.13957	0.187978	1.12617	0.319695	0.189168
YRDC	yrdC N(6)-threonylcarbamoyltransferase domain containing	0.0626003	0.137096	1.12561	-0.003862	0.110702
EGR4	early growth response 4	-0.0156331	0.00781167	1.12534	-0.0120537	-0.00505906
TNFRSF12A	tumor necrosis factor receptor superfamily member 12A	-0.355441	0.19606	1.12107	-0.257051	-0.00258067
KBTBD2	kelch repeat and BTB domain containing 2	0.243161	0.108577	1.11735	0.0151314	0.127208
MAP3K14	mitogen-activated protein kinase kinase kinase 14	-0.27117	0.10787	1.10719	-0.291402	-0.144928
ZFP36L1	ZFP36 ring finger protein-like 1	0.736793	0.382504	1.09289	0.840022	0.44649
KRTAP5-AS1	KRTAP5-1/KRTAP5-2 antisense RNA 1	0.021656	0.0226195	1.09051	0.0213879	0.0253789
IFNL1	interferon, lambda 1	0.0529208	0.0757482	1.08675	0.160607	0.0154185
LOC100127888	NA	0.0494066	0.03194	1.07975	0.0949804	0.0469325
DCUN1D3	defective in cullin neddylation 1 domain containing 3	-0.156927	0.0815659	1.05988	-0.151029	-0.0678039
MYEOV	myeloma overexpressed	-0.160578	0.105989	1.05795	-0.186027	-0.0517367
SLC25A45	solute carrier family 25 member 45	0.0614739	-0.0576973	1.05564	0.0362079	0.0068693
PNRC1	proline rich nuclear receptor coactivator 1	0.505449	0.119868	1.05451	0.625889	0.312398
ARHGEF2	Rho/Rac guanine nucleotide exchange factor 2	0.0989824	0.097608	1.04444	0.0285223	-0.0100109
KDM7A	lysine demethylase 7A	0.328462	0.174805	1.0435	0.133625	0.136735
RAET1L	retinoic acid early transcript 1L	-0.0791338	0.0636395	1.04134	-0.0124598	-0.0136975
C6orf141	chromosome 6 open reading frame 141	0.0778746	0.0108878	1.03275	-0.0736014	-0.04903
SERTAD2	SERTA domain containing 2	0.278106	0.287989	1.02674	0.254324	0.207493
MAP1LC3B	microtubule associated protein 1 light chain 3 beta	0.054176	0.0267056	1.01875	-0.0174049	0.0364258
GJA3	gap junction protein alpha 3	-0.0349969	-0.0250254	1.01413	-0.00617401	-0.00534842
CEBPB	CCAAT/enhancer binding protein beta	0.0868913	0.180203	1.01018	0.32534	0.157313
C3orf52	chromosome 3 open reading frame 52	-0.185206	-0.0225043	1.00843	-0.275439	-0.111225
MIR3189	microRNA 3189	0.0441968	0.0326321	1.00651	0.0333708	0.0258584
STC2	stanniocalcin 2	0.233297	0.328929	1.00338	0.316393	0.140206
ZC3H12D	zinc finger CCCH-type containing 12D	0.0364126	0.0202625	1.00209	-0.015408	0.00995639
PRR15L	proline rich 15 like	0.170661	-0.0394908	-1.01838	0.271084	0.0970439
SESN1	sestrin 1	0.131712	-0.134689	-1.08152	0.0445124	0.0275587
MYCN	v-myc avian myelocytomatosis viral oncogene neuroblastoma derived homolog	-0.305707	-0.0618137	-1.10279	-0.209317	-0.142091
