## Supplemental Table 2 for "The *Vibrio cholerae* MARTX toxin simultaneously induces actin collapse while silencing the inflammatory response to cytoskeletal damage"

### Sheet: ACD regulated Genes
Table S2. Genes differentially regulated in T84 cells by the N16961 acd::bla strain compared to PBS treated cells with a -1<= 0 <= 1 Log2 fold cut off for biological relevance. P-values less than 1.00E-310 are represented as 0.00E+00.
Gene Symbol	Description	Log2 Fold Change	p-value	FDR Adjusted p-value
CXCL8	C-X-C motif chemokine ligand 8	6.17377	0	0
HBEGF	heparin binding EGF like growth factor	4.724	0	0
CXCL2	C-X-C motif chemokine ligand 2	4.31134	1.19778e-144	4.00489e-142
FOS	FBJ murine osteosarcoma viral oncogene homolog	4.29458	2.82501e-119	8.3723e-117
CXCL1	C-X-C motif chemokine ligand 1	4.28606	2.63172e-149	9.27502e-147
ZFP36	ZFP36 ring finger protein	4.20625	0	0
EGR1	early growth response 1	4.20491	1.64357e-113	4.65916e-111
GDF15	growth differentiation factor 15	4.18796	0	0
TNF	tumor necrosis factor	4.16873	3.03037e-112	8.40768e-110
DUSP5	dual specificity phosphatase 5	4.01467	0	0
CXCL3	C-X-C motif chemokine ligand 3	4.00184	2.78627e-149	9.56131e-147
IER3	immediate early response 3	3.99384	0	0
NR4A1	nuclear receptor subfamily 4 group A member 1	3.88814	6.59623e-112	1.79198e-109
EGR3	early growth response 3	3.8393	5.56211e-128	1.7269e-125
SOCS3	suppressor of cytokine signaling 3	3.82226	3.06481e-267	1.99825e-264
ANKRD37	ankyrin repeat domain 37	3.77755	2.06141e-92	5.07184e-90
DUSP1	dual specificity phosphatase 12	3.72122	8.48722e-259	5.03061e-256
LIF	leukemia inhibitory factor	3.69359	0	0
BTG2	BTG family member 2	3.69049	1.93568e-261	1.20196e-258
DDIT4	DNA damage inducible transcript 4	3.69045	1.62002e-293	1.24265e-290
ZC3H12A	zinc finger CCCH-type containing 12A	3.65992	1.46198e-289	1.00338e-286
CSRNP1	cysteine and serine rich nuclear protein 1	3.59402	0	0
RASD1	RAS, dexamethasone-induced 1	3.54689	6.51324e-70	1.16346e-67
ATF3	activating transcription factor 3	3.44461	0	0
CSF2	colony stimulating factor 2	3.43518	7.19837e-63	1.13092e-60
FOSL1	FOS like antigen 1	3.40873	0	0
TNFAIP3	TNF alpha induced protein 3	3.32912	1.13872e-290	8.24936e-288
KLF6	Kruppel-like factor 6	3.32808	0	0
FOSB	FBJ murine osteosarcoma viral oncogene homolog B	3.31412	9.42902e-134	3.07386e-131
DUSP6	dual specificity phosphatase 6	3.30908	1.24512e-227	6.49453e-225
KLF10	Kruppel-like factor 10	3.27738	1.42762e-295	1.16351e-292
JUNB	ribonuclease H2 subunit A	3.24004	1.38926e-81	2.74484e-79
EGR2	early growth response 2	3.23584	5.0435e-64	8.22091e-62
EPHA2	EPH receptor A2	3.20077	0	0
JUN	jun proto-oncogene	3.13757	0	0
CDKN1A	cyclin-dependent kinase inhibitor 1A	3.09856	1.20527e-256	6.83335e-254
ERRFI1	ERBB receptor feedback inhibitor 1	2.9694	1.4168e-220	6.84263e-218
PPP1R15A	protein phosphatase 1 regulatory subunit 15A	2.96153	0	0
DUSP8	dual specificity phosphatase 8	2.90868	8.1384e-161	3.3164e-158
PLAU	plasminogen activator, urokinase	2.89912	3.95449e-56	5.794e-54
TRIB1	tribbles pseudokinase 1	2.88696	6.66261e-308	5.79203e-305
IER2	immediate early response 2	2.88007	1.7128e-184	7.2048e-182
BCL3	B-cell CLL/lymphoma 3	2.74125	1.93413e-190	8.40702e-188
ITPKC	inositol-trisphosphate 3-kinase C	2.70504	5.22874e-160	2.00538e-157
PLAUR	plasminogen activator, urokinase receptor	2.69166	1.76477e-226	8.851e-224
RND1	Rho family GTPase 1	2.66607	1.08715e-68	1.8902e-66
PHLDA1	pleckstrin homology like domain family A member 1	2.6504	6.42107e-195	2.99039e-192
DUSP2	dual specificity phosphatase 2	2.62967	2.01574e-86	4.45513e-84
RHOB	ras homolog family member B	2.62895	1.36012e-194	6.11583e-192
NFKBIA	NFKB inhibitor alpha	2.53163	2.28598e-233	1.24205e-230
C8orf4	chromosome 8 open reading frame 4	2.51939	5.47711e-34	5.45203e-32
PLK3	polo like kinase 3	2.37511	3.44673e-63	5.54881e-61
ARC	activity-regulated cytoskeleton-associated protein	2.37232	2.29088e-34	2.31574e-32
GADD45A	growth arrest and DNA damage inducible alpha	2.36653	8.57709e-110	2.28256e-107
SEMA7A	semaphorin 7A (John Milton Hagen blood group)	2.36629	4.97594e-78	9.54209e-76
PIM3	Pim-3 proto-oncogene, serine/threonine kinase	2.35079	4.07573e-160	1.61053e-157
CCL20	C-C motif chemokine ligand 20	2.34226	2.57103e-28	2.2807e-26
ICAM1	intercellular adhesion molecule 1	2.33815	9.26032e-45	1.13919e-42
BBC3	BCL2 binding component 3	2.33632	3.16222e-92	7.63617e-90
MAFF	v-maf avian musculoaponeurotic fibrosarcoma oncogene homolog F	2.32739	2.5572e-118	7.41019e-116
CHAC1	ChaC glutathione-specific gamma-glutamylcyclotransferase 1	2.32309	3.89774e-45	4.88716e-43
LOC284454	uncharacterized LOC284454	2.31414	3.89483e-56	5.77143e-54
CLCF1	cardiotrophin-like cytokine factor 1	2.27101	3.11847e-108	8.13298e-106
CSF1	colony stimulating factor 1	2.23166	1.6943e-33	1.66118e-31
MCL1	myeloid cell leukemia 1	2.22628	1.99389e-128	6.34154e-126
SPRY4	sprouty RTK signaling antagonist 4	2.21422	6.04281e-27	5.08376e-25
SDC4	syndecan 4	2.20868	3.56629e-154	1.3287e-151
N4BP3	NEDD4 binding protein 3	2.20523	2.34628e-37	2.57105e-35
NR4A2	nuclear receptor subfamily 4 group A member 2	2.20041	5.58658e-82	1.12075e-79
KDM6B	lysine demethylase 6B	2.19473	4.40108e-124	1.33465e-121
SLC25A25	solute carrier family 25 member 25	2.18111	2.64863e-105	6.77219e-103
SPRY2	sprouty RTK signaling antagonist 2	2.17636	1.94913e-91	4.62122e-89
ARL14	ADP ribosylation factor like GTPase 14	2.12148	4.41854e-54	6.33162e-52
TRAF1	TNF receptor associated factor 1	2.03358	1.087e-48	1.46128e-46
NFKBIE	NFKB inhibitor epsilon	2.02297	2.83987e-50	3.8981e-48
KLF2	Kruppel-like factor 2	1.99609	7.92193e-26	6.26073e-24
DDIT3	DNA damage inducible transcript 3	1.99078	5.18094e-78	9.79123e-76
C6orf222	chromosome 6 open reading frame 222	1.98482	4.54924e-46	5.75943e-44
MAP3K8	mitogen-activated protein kinase kinase kinase 8	1.97611	5.36849e-53	7.60925e-51
NCOA7	nuclear receptor coactivator 7	1.96233	3.25569e-89	7.5811e-87
GJB4	gap junction protein beta 4	1.94574	7.21994e-43	8.63743e-41
OVOL1	ovo like zinc finger 1	1.94446	2.37516e-82	4.83938e-80
PMAIP1	phorbol-12-myristate-13-acetate-induced protein 1	1.93625	5.1788e-48	6.82136e-46
PDGFA	platelet derived growth factor subunit A	1.90475	5.80664e-103	1.45613e-100
CD83	CD83 molecule	1.90215	4.88999e-23	3.52296e-21
SERPINE1	serpin peptidase inhibitor, clade E (nexin, plasminogen activator inhibitor type 1), member 1	1.89199	2.06508e-24	1.56562e-22
ARL5B	ADP ribosylation factor like GTPase 5B	1.8847	1.52205e-25	1.18848e-23
SOWAHC	sosondowah ankyrin repeat domain family member C	1.87985	1.5034e-78	2.92603e-76
TRIM15	tripartite motif containing 15	1.87839	1.12149e-59	1.74098e-57
PARD6B	par-6 family cell polarity regulator beta	1.87194	1.1464e-64	1.91655e-62
TICAM1	toll like receptor adaptor molecule 1	1.86714	2.19308e-68	3.76286e-66
LDLR	low density lipoprotein receptor	1.86578	4.42933e-83	9.31588e-81
DUSP10	dual specificity phosphatase 10	1.86153	9.628e-42	1.13107e-39
KLF9	Kruppel-like factor 9	1.85128	4.15177e-35	4.22962e-33
MAFK	v-maf avian musculoaponeurotic fibrosarcoma oncogene homolog K	1.84951	1.11812e-84	2.39022e-82
MIDN	midnolin	1.84361	1.2167e-85	2.6443e-83
IL1A	interleukin 1 alpha	1.82241	2.14117e-17	1.32326e-15
ARRDC3	arrestin domain containing 3	1.79792	3.19316e-58	4.89868e-56
DUSP4	dual specificity phosphatase 4	1.79748	5.52614e-48	7.20609e-46
CLDN4	claudin 4	1.78951	1.79848e-153	6.51449e-151
VEGFA	vascular endothelial growth factor A	1.76838	4.26389e-89	9.75457e-87
HRH1	DEAH-box helicase 8	1.76611	9.46548e-36	9.87439e-34
BCL10	B-cell CLL/lymphoma 10	1.73744	1.08872e-57	1.6508e-55
PIM1	Pim-1 proto-oncogene, serine/threonine kinase	1.70609	1.3189e-86	2.96526e-84
MFSD2A	major facilitator superfamily domain containing 2A	1.68768	2.71179e-47	3.50116e-45
GEM	GTP binding protein overexpressed in skeletal muscle	1.68121	2.09259e-46	2.67523e-44
GJB3	gap junction protein beta 3	1.666	3.59071e-71	6.50318e-69
CCNL1	minichromosome maintenance complex component 2	1.6431	1.16285e-71	2.13571e-69
TNS4	tensin 4	1.63474	1.15306e-82	2.38666e-80
PRDM1	PR domain 1	1.62222	7.65115e-15	4.17452e-13
CCRN4L	nocturnin	1.60715	2.25106e-25	1.73691e-23
IL33	interleukin 33	1.60542	1.24965e-18	8.10718e-17
KLF3	Kruppel-like factor 3 (basic)	1.60176	6.59517e-65	1.1169e-62
ZNF697	zinc finger protein 697	1.59389	1.26886e-20	8.801e-19
CDC42EP2	CDC42 effector protein 2	1.58631	4.44631e-63	7.07072e-61
FRMD4B	FERM domain containing 4B	1.58417	2.81974e-30	2.57129e-28
EREG	epiregulin	1.58269	1.20709e-55	1.74894e-53
ZC3H12C	zinc finger CCCH-type containing 12C	1.57388	7.91916e-31	7.37613e-29
LINC00659	long intergenic non-protein coding RNA 659	1.57266	2.56056e-13	1.2793e-11
HES1	hes family bHLH transcription factor 1	1.5715	4.30956e-76	8.0281e-74
ETV3	ETS variant 3	1.56743	2.18781e-35	2.24638e-33
SHH	sonic hedgehog	1.55761	4.11598e-29	3.70155e-27
MXD1	MAX dimerization protein 1	1.54224	5.0993e-57	7.64309e-55
NR1D1	nuclear receptor subfamily 1 group D member 1	1.53364	1.08067e-39	1.22539e-37
MMP1	matrix metallopeptidase 1	1.5274	3.59886e-19	2.41903e-17
IER5	immediate early response 5	1.52335	1.01218e-36	1.07308e-34
KIAA0040	KIAA0040	1.52303	2.6038e-52	3.65092e-50
SEMA4B	semaphorin 4B	1.51579	2.3186e-69	4.08575e-67
ITPRIP	inositol 1,4,5-trisphosphate receptor interacting protein	1.49154	1.74835e-33	1.68877e-31
NFKBIZ	NFKB inhibitor zeta	1.47867	1.59418e-36	1.67646e-34
PHLDA2	pleckstrin homology like domain family A member 2	1.47696	1.13641e-14	6.14885e-13
SLC20A1	solute carrier family 20 member 1	1.46813	2.4461e-50	3.39332e-48
PDGFB	platelet derived growth factor subunit B	1.43655	4.69085e-19	3.12085e-17
BMP2	bone morphogenetic protein 2	1.4293	4.81114e-24	3.58498e-22
TIPARP	TCDD-inducible poly(ADP-ribose) polymerase	1.42478	1.29052e-64	2.13018e-62
SKIL	SKI-like proto-oncogene	1.42118	2.04491e-35	2.11632e-33
ADM	adrenomedullin	1.41024	6.67087e-33	6.39619e-31
SERTAD1	SERTA domain containing 1	1.39185	6.89645e-33	6.56421e-31
GCNT3	glucosaminyl (N-acetyl) transferase 3, mucin type	1.37634	5.56599e-24	4.12389e-22
KIAA0226L	KIAA0226-like	1.35621	7.67944e-27	6.41922e-25
GADD45B	growth arrest and DNA damage inducible beta	1.33513	7.93996e-23	5.65777e-21
AMOTL2	angiomotin like 2	1.33472	7.92084e-40	9.06032e-38
NAB2	NGFI-A binding protein 2	1.33271	2.20103e-49	2.98973e-47
RGS16	regulator of G-protein signaling 16	1.32092	1.89304e-11	8.45387e-10
RRAD	Ras-related associated with diabetes	1.31139	8.74553e-10	3.46631e-08
AREG	amphiregulin	1.30994	2.1383e-12	1.02137e-10
SIK1	salt inducible kinase 1	1.30967	3.07581e-24	2.31842e-22
TNFRSF10A	tumor necrosis factor receptor superfamily member 10a	1.29556	4.59689e-28	4.05024e-26
RAB20	RAB20, member RAS oncogene family	1.28704	3.28974e-26	2.64804e-24
LRRC8A	leucine-rich repeat containing 8 family member A	1.27312	8.64728e-45	1.07391e-42
IRAK2	interleukin 1 receptor associated kinase 2	1.27196	2.59647e-38	2.89384e-36
NFKBID	NFKB inhibitor delta	1.26357	5.09447e-12	2.38107e-10
SMOX	spermine oxidase	1.26305	2.09696e-17	1.30211e-15
ELMSAN1	ELM2 and Myb/SANT-like domain containing 1	1.25713	1.71849e-40	2.00081e-38
BATF2	basic leucine zipper ATF-like transcription factor 2	1.25553	7.4765e-19	4.87468e-17
BIRC3	baculoviral IAP repeat containing 3	1.25003	6.23155e-37	6.6606e-35
SESN2	sestrin 2	1.24094	1.0428e-27	9.00536e-26
SMIM3	small integral membrane protein 3	1.2397	3.12337e-31	2.95136e-29
SERPINB2	serpin peptidase inhibitor, clade B (ovalbumin), member 2	1.23547	1.99131e-12	9.58179e-11
EDN1	endothelin 1	1.23257	2.3659e-22	1.6767e-20
JUND	jun D proto-oncogene	1.22931	1.53531e-10	6.52132e-09
LTB	lymphotoxin beta	1.22597	1.17695e-08	4.31109e-07
ELF3	E74 like ETS transcription factor 3	1.22569	6.75029e-43	8.15035e-41
PPP1R18	protein phosphatase 1 regulatory subunit 18	1.22387	2.76376e-26	2.25247e-24
FAM83G	family with sequence similarity 83 member G	1.20389	2.74598e-29	2.48664e-27
NFIL3	nuclear factor, interleukin 3 regulated	1.20147	3.55902e-26	2.84721e-24
IL1B	interleukin 1 beta	1.19784	1.16662e-08	4.28526e-07
SOD2	superoxide dismutase 2, mitochondrial	1.1913	7.01718e-42	8.31855e-40
TOR4A	torsin family 4 member A	1.18972	4.38051e-17	2.69443e-15
PFKFB3	6-phosphofructo-2-kinase/fructose-2,6-biphosphatase 3	1.1816	1.3847e-27	1.18792e-25
RNF223	ring finger protein 223	1.17981	8.0438e-11	3.46175e-09
B3GNT5	UDP-GlcNAc:betaGal beta-1,3-N-acetylglucosaminyltransferase 5	1.17894	1.11151e-25	8.7314e-24
C2CD4A	C2 calcium-dependent domain containing 4A	1.17618	4.4264e-08	1.50313e-06
TRAF4	TNF receptor associated factor 4	1.17613	2.2833e-37	2.52324e-35
RHOV	ras homolog family member V	1.17239	4.54282e-24	3.4045e-22
IRF2BPL	interferon regulatory factor 2 binding protein-like	1.16302	2.52945e-27	2.15582e-25
IL23A	interleukin 23 subunit alpha	1.15794	5.2577e-08	1.75796e-06
SLC38A2	solute carrier family 38 member 2	1.14682	2.78144e-40	3.20974e-38
HAS3	hyaluronan synthase 3	1.14665	2.02408e-44	2.46673e-42
FOXA3	forkhead box A3	1.14575	2.44531e-20	1.68714e-18
PLEC	plectin	1.12777	1.53092e-38	1.72096e-36
PPP1R15B	protein phosphatase 1 regulatory subunit 15B	1.12677	5.7025e-37	6.14551e-35
CLDN3	claudin 3	1.12617	2.27525e-28	2.03214e-26
YRDC	yrdC N(6)-threonylcarbamoyltransferase domain containing	1.12561	4.38559e-23	3.17712e-21
EGR4	early growth response 4	1.12534	6.67014e-08	2.20199e-06
TNFRSF12A	tumor necrosis factor receptor superfamily member 12A	1.12107	4.63983e-34	4.65411e-32
KBTBD2	kelch repeat and BTB domain containing 2	1.11735	3.23842e-37	3.51908e-35
MAP3K14	mitogen-activated protein kinase kinase kinase 14	1.10719	6.81272e-23	4.8812e-21
ZFP36L1	ZFP36 ring finger protein-like 1	1.09289	2.28912e-48	3.04593e-46
KRTAP5-AS1	KRTAP5-1/KRTAP5-2 antisense RNA 1	1.09051	1.64445e-07	5.25578e-06
IFNL1	interferon, lambda 1	1.08675	3.65998e-07	1.11771e-05
LOC100127888	NA	1.07975	1.40076e-08	5.07385e-07
DCUN1D3	defective in cullin neddylation 1 domain containing 3	1.05988	1.1221e-16	6.77417e-15
MYEOV	myeloma overexpressed	1.05795	5.85559e-15	3.24923e-13
SLC25A45	solute carrier family 25 member 45	1.05564	1.83044e-11	8.2024e-10
PNRC1	proline rich nuclear receptor coactivator 1	1.05451	2.04689e-25	1.58878e-23
ARHGEF2	Rho/Rac guanine nucleotide exchange factor 2	1.04444	6.59324e-22	4.64734e-20
KDM7A	lysine demethylase 7A	1.0435	1.59387e-24	1.21544e-22
RAET1L	retinoic acid early transcript 1L	1.04134	1.76146e-10	7.43348e-09
C6orf141	chromosome 6 open reading frame 141	1.03275	3.18464e-10	1.31834e-08
SERTAD2	SERTA domain containing 2	1.02674	2.67848e-30	2.45968e-28
MAP1LC3B	microtubule associated protein 1 light chain 3 beta	1.01875	1.54623e-30	1.42999e-28
GJA3	gap junction protein alpha 3	1.01413	9.47374e-10	3.73225e-08
CEBPB	CCAAT/enhancer binding protein beta	1.01018	6.63801e-07	1.94954e-05
C3orf52	chromosome 3 open reading frame 52	1.00843	3.35399e-14	1.76355e-12
MIR3189	microRNA 3189	1.00651	5.13615e-07	1.52912e-05
STC2	stanniocalcin 2	1.00338	3.9477e-19	2.63989e-17
ZC3H12D	zinc finger CCCH-type containing 12D	1.00209	2.02804e-08	7.20588e-07
PRR15L	proline rich 15 like	-1.01838	3.01885e-20	2.0503e-18
SESN1	sestrin 1	-1.08152	5.45657e-17	3.34055e-15
MYCN	v-myc avian myelocytomatosis viral oncogene neuroblastoma derived homolog	-1.10279	1.12205e-07	3.63066e-06
